# Developmental accumulation of gene body and transposon non-CpG methylation in the zebrafish brain

**DOI:** 10.1101/2020.12.17.423365

**Authors:** Samuel E Ross, Daniel Hesselson, Ozren Bogdanovic

## Abstract

DNA methylation predominantly occurs at CG dinucleotides in vertebrate genomes; however, non-CG methylation (mCH) is also detectable in vertebrate tissues, most notably in the nervous system. In mammals it is well established that mCH is targeted to CAC trinucleotides by DNMT3A during nervous system development where it is enriched in gene bodies and associated with transcriptional repression. However, the conservation of developmental mCH accumulation and its deposition by DNMT3A is largely unexplored and has yet to be functionally demonstrated in other vertebrates. In this study, by analyzing DNA methylomes and transcriptomes of zebrafish brains, we identified enrichment of mCH at CAC trinucleotides (mCAC) at defined transposon motifs as well as in developmentally downregulated genes associated with developmental and neural functions. We further generated and analyzed DNA methylomes and transcriptomes of developing zebrafish larvae and demonstrated that, like in mammals, mCH accumulates during post-embryonic brain development. Finally, by employing CRISPR/Cas9 technology, we unraveled a conserved role for Dnmt3a enzymes in developmental mCAC deposition. Overall, this work demonstrates the evolutionary conservation of developmental mCH dynamics and highlights the potential of zebrafish as a model to study mCH regulation and function during normal and perturbed development.
