## Supplemental Table 1 for "Developmental accumulation of gene body and transposon non-CpG methylation in the zebrafish brain"

### Sheet: Table_S1
Table S3: DNA oligos amplicon For gRNA synthesis, amplicon sequencing and qpCR
Oligo name	Sequence
Universal oligo	AAAAGCACCGACTCGGTGCCACTTTTTCAAGTTGATAACGGACTAGCCTTATTTTAACTTGCTATTTCTAGCTCTAAAAC
dnmt3aa gRNA 1	taatacgactcactataGGGCCGCCTCCCGTCGCCTGgttttagagctagaa
dnmt3aa gRNA 2	taatacgactcactataGGTGTGCTGTTGCTGAGGTAgttttagagctagaa
dnmt3aa amplicon F	TCACCTGGTACTCTTGGTGT
dnmt3aa amplicon R	CAATCAGCAGTGGGCTCTCA
dnmt3ab gRNA 1	taatacgactcactataGGCAGCCGAAGGCACCAGATgttttagagctagaa
dnmt3ab gRNA 2	taatacgactcactataGGGCCGGGTCGTATCCTGGgttttagagctagaa
dnmt3ab amplicon F	GCAAGAGTGAATAGAAACTCACCAC
dnmt3ab amplicon R	ATGGCCGAGGTTTTGGCATT
dnmt3ba gRNA 1	taatacgactcactataGGGAGACTGGCGGCGATGGgttttagagctagaa
bactin qPCR F	CGAGCAGGAGATGGGAACC
bactin qPCR R	CAACGGAAACGCTCATTGC
dnmt3aa qpcr F	ATCGGCCACTGACTGCTATG
dnmt3aa qpcr R	GGAAAGCCGAAAACTCTCTCC
dnmt3ab qpcr F	AAGAAAAGGTCTCTACGAGGGC
dnmt3ab qpcr R	CCCCCAAAAATAGCGTGCTC
